# RegFormer: A Single-Cell Foundation Model Powered by Gene Regulatory Hierarchies

**DOI:** 10.1101/2025.01.24.634217

**Authors:** Luni Hu, Hua Qin, Yilin Zhang, Yi Lu, Ping Qiu, Zhihan Guo, Lei Cao, Wenjian Jiang, Qianqian Chen, Yanbang Shang, Tianyi Xia, Ziqing Deng, Xun Xu, Shuangsang Fang, Yuxiang Li, Yong Zhang

## Abstract

Single-cell RNA sequencing (scRNA-seq) enables high-resolution profiling of cellular diversity, but current computational models often fail to incorporate regulatory priors, handle data sparsity, or efficiently process long gene sequences. Here, we present RegFormer, a foundation model that integrates gene regulatory networks (GRNs) with Mamba-based state-space modeling, overcoming the scalability and context-length limitations of Transformer architectures. RegFormer encodes each gene through dual embeddings, a value embedding for quantitative expression and a token embedding for regulatory identity, organized within a GRN-guided gene order to capture both expression dynamics and hierarchical regulation. Pretrained on 26 million human single cells spanning 45 tissues and diverse biological contexts, RegFormer achieves superior scalability and biological fidelity. Across comprehensive benchmarks, it consistently outperforms state-of-the-art single-cell foundation models (scGPT, Geneformer, scFoundation, and scBERT), delivering higher clustering accuracy, improved batch integration, and more precise cell type annotation. RegFormer also reconstructs biologically coherent GRNs, accurately models transcriptional responses to genetic perturbations, and enhances drug response prediction across cancer cell lines. By combining regulatory priors with efficient long-sequence Mamba modeling, RegFormer establishes a biologically grounded and scalable framework for single-cell representation learning, enabling deeper mechanistic insight into gene regulation and cellular state transitions.
