## Supplementary Table1 for "RegFormer: A Single-Cell Foundation Model Powered by Gene Regulatory Hierarchies"

### Sheet: Sheet1
Task	Dataset	No. of cells	No. of genes	No. of cell type	Description	Protocol	Reference	Source
Cell Embedding	human lung	39778	30783	9	Human lung tissue from twelve donors	10x 3' v2	Lukassen et al.	https://cellxgene.cziscience.com/collections/6ff3401b-d72c-4940-a00c-3f0792397082
	human bone marrow	49057	461	39	3 healthy young and 3 healthy old bone marrow donors (Reference sample)	BD Rhapsody Targeted mRNA	Triana et al.	https://cellxgene.cziscience.com/collections/93eebe82-d8c3-41bc-a906-63b5b5f24a9d
	human DC	576	26593	4	Sorted CD1C DC, CD141 DC, plasmacytoid DC (pDC), and double negative cells, and then analyzed each population using Smart-Seq2 in two batches.	Smart-Seq2	Villani et al.	https://www.ncbi.nlm.nih.gov/geo/query/acc.cgi?acc=GSE94820
	Baron_b1	8569	15558	13	Human pancreas populations Transcriptome generated by different library strategies	inDrop	Baron et al.	https://hemberg-lab.github.io/scRNA.seq.datasets/human/pancreas/
	Mutaro_b2	2122	15558	9		CEL-Seq2	Muraro et al.
	Segerstolpe_b3	2127	15558	11		SMART-Seq2	Segerstolpe et al.
	Wang_b4	457	15558	7		SMARTer	Wang et al.
	Xin_b5	1492	15558	4		SMARTer	Xin et al.
Cell Type Annotation	blood	7097	33244	8	66 years old female - Fresh PBMCs (2 days post-intubation)	10x 3' v3	Szabo et al.	https://cellxgene.cziscience.com/collections/29f92179-ca10-4309-a32b-d383d80347c1
	SI	5200	30933	10	Adult duodenum	10x 3' v2	Yu et al.	https://cellxgene.cziscience.com/collections/dfc09a93-bce0-4c77-893d-e153d1b7f9fa
	liver	8444	32922	13	Transcriptional profiles of 8444 parenchymal and non-parenchymal cells obtained from the fractionation of fresh hepatic tissue from five human livers.	10x 3' v2	MacParland et al.	https://cellxgene.cziscience.com/collections/bd5230f4-cd76-4d35-9ee5-89b3e7475659
	Kidney	6044	32922	21	Human kidney normal cells	10x 3' v2	Zhang et al.	https://cellxgene.cziscience.com/collections/1df8c90d-d299-4b2e-a54d-a5a80f36e780
	Z68K	68450	16906	11	PBMC	10X CHROMIUM	Zheng et al.	https://www.dropbox.com/scl/fo/6gcls1kzcrzo2fu825hgw/ADlSd7b-H90fvJ1By9WjVTo?rlkey=uvgcicr17nmsbgytvirdnbyhc&e=1&dl=0
	M.S	13468	3000	18	Nine healthy control samples and 12 multiple sclerosis sample	10x 3' v2	Schirmer, et al.	https://www.ebi.ac.uk/gxa/sc/experiments/E-HCAD-35)
Gene Regulatory Network	Newborn lung	5499	29754	11	Human newborn human lung cells	10x 3' v2	Bhattacharya et al.	https://cellxgene.cziscience.com/collections/28e9d721-6816-48a2-8d0b-43bf0b0c0ebc
Genetic Pertubation	Norman	111445	33694	1	Human chronic myelogenous leukemia cell-line	Perturb-seq, CRISPRa	Norman et al.	http://projects.sanderlab.org/scperturb/datavzrd/scPerturb_vzrd_v1/dataset_info/index_1.html
	Adamson	68603	32738	1	Human chronic myeloid leukemia cell-line	Perturb-seq, CRISPRi	Adamson et al.	http://projects.sanderlab.org/scperturb/datavzrd/scPerturb_vzrd_v1/dataset_info/index_1.html
Drug Response	GDSC	561 cell lines	223 drugs	-	Cell line and drug-paired data	-	-	https://depmap.org/portal/download/
