## Supplementary Table2 for "RegFormer: A Single-Cell Foundation Model Powered by Gene Regulatory Hierarchies"

### Sheet: Sheet1
Model		scBERT	GeneFormer	scGPT	scFoundation	RegFormer
Data	Cells	1126580	30M	33M	50M	26M
	Tissue/Organs	74	39	56	264	45
	Species	Human	Human	Human	Human	Human
Pretrained model	Model size	8388607	10, 288, 722	51, 332, 098	119,252, 285	49354241
	Architecture	Performer	Transformer	Transformer	Transformer Encoder / Performer Decoder	Mamba
		Encoder Only	Encoder Only	Encoder Only	Asymmetric Encoder-Decoder	Encoder Only
	Gene vocab	16906	25426	60697	19264	60697
	Gene emb size	200	256	512	768	512
	Cell emb size	200	256	512	768	512
	Max seq len	16906	2048	1200	None-zero value / 19264	1200/10000
	data preprocess	log1p	raw count	log1p	log1p	log1p
	Sorted input value	False	True	False	False	Topological sorting with GRN priors
	Pretrained Task	Masked value prediction	Masked value prediction	Masked value prediction	Read-depth aware masked value prediction	Masked value prediction Regulatory Role prediction Gene expression prediction
